# Whole-body single-cell atlas of an adult vertebrate in homeostasis and regeneration

**DOI:** 10.64898/2026.02.03.703562

**Authors:** Kutay Deniz Atabay, Patrick Aoude, Chanyoung Park, Mykola Kadobianskyi, Olivier H. Paugois, Benjamin Judkewitz, Peter W. Reddien

## Abstract

A complete cell-type transcriptome atlas of a vertebrate could promote understanding of animal cell-type composition, organization, and evolution. The miniaturized, transparent, and regenerative teleost *Danionella cerebrum* brings whole-vertebrate single-cell profiling experiments within reach. We performed region-stratified single-cell RNA sequencing across the adult *Danionella* body and mapped cell types and gene expression at single-cell resolution using spatial transcriptomics. We delineated spatially-distinct neural cell types based on their regional gene expression signatures. The body-wide atlas elucidated cell types harboring adult positional information, uncovered paedomorphic features, and revealed conserved body-region and appendage-specification programs in adult connective tissue. Comparative analyses revealed conserved neural cell types, and regeneration datasets uncovered expression dynamics during telencephalon regeneration. This whole-vertebrate transcriptome atlas yields a comprehensive resource for myriad questions in biology and neuroscience.
