## Supplementary material for "Whole-body single-cell atlas of an adult vertebrate in homeostasis and regeneration": Table S10

### Sheet: Atlas
sample	CellBender	QC	scDblFinder	lowQualityClusters
A1	48886	29598	23652	23652
A2	50308	29391	23271	23270
A3	71860	31477	24262	24262
A4	63048	36051	29671	29671
A5	50130	33338	27008	27007
A6	40313	26279	21167	21167
A7	87232	50478	40682	40680
A8	68491	41935	33679	33679
A9	65271	30375	23445	23445
A10	66945	37425	29161	29160
A11	45983	28532	22844	22844
A12	37323	24258	19398	19398
B1	24727	16610	14184	14184
B2	21610	15681	13688	13688
B3	7119	4822	4460	4460
B4	20832	15886	13853	13853
B5	21890	14037	11783	11783
B6	23760	14897	12650	12650
B7	26863	16840	14262	14262
B8	34950	20669	16360	16360
B9	149941	20561	12029	12029
B10	67999	10124	7027	7027
B11	83278	11357	8343	8343
B12	27164	19338	16838	16838
B13	28416	18796	15314	15314
B14	29406	19074	15535	15535
B15	30196	20974	17766	17766
B16	29653	20302	17240	17240
G1	5387	4547	4105	4105
G2	13444	11816	10694	10694
H1	174837	21141	11307	11307
H2	75365	12385	8718	8718
H3	24026	7837	6108	6108
H4	172654	21092	16633	16633
sample 1	11431	6479	5355	5354
sample 2	22228	15487	12738	12736
sample 3	5736	2849	2148	2148

### Sheet: Regeneration Timecourse
sample	CellBender	QC	scDblFinder
G1	5387	4540	4162
G2	13444	11800	10767
G3	7850	5700	5040
G4	15039	12537	10749
G5	8940	6925	5885
G6	12450	11619	10161
G7	4953	4072	3584
G8	19814	17716	15521
G9	13908	11484	9832
G10	19345	17929	16082
G11	19826	18217	16062
G12	24819	21952	19323

### Sheet: Additional Fin Sequencing
sample	CellBender	QC	scDblFinder
Pectoral fin (proximal)	22824	19022	16339
Pectoral fin (distal)	2648	1653	1464
Pectoral fin (anterior)	4071	2452	2058
Pectoral fin (posterior)	2878	1580	1405
Pelvic fins	4613	2749	2398
Caudal fin (anterior)	25515	21404	18447
Caudal fin (posterior)	26225	21523	18902

### Sheet: CellBender parameters
CellBender Parameters per Sample:
Sample	orig_ident	Lane	"--expected-cells"	"--total-droplets-included"	"--learning-rate"	"--fpr"
Telencephalon	sample 1	L128_1499	9140	87000	6.25e-06	0.01
Diencephalon + Mesencephalon	sample 2	L128_1500	18226	87000	6.25e-06	0.01
Rhombencephalon	sample 3	L128_1501	5666	9000	5e-05	0.01
Telencephalon	A1	L128_1571	48722	68000	0.0001	0.01
Telencephalon	A2	L128_1572	56197	70000	3.125e-06	0.01
Diencephalon + Mesencephalon	A3	L128_1573	56891	101000	6.25e-06	0.01
Diencephalon + Mesencephalon	A4	L128_1574	59316	107000	1.56e-06	0.01
Rhombencephalon + Spinal cord	A5	L128_1575	39360	125000	1.56e-06	0.01
Rhombencephalon + Spinal cord	A6	L128_1576	37861	83000	3.125e-06	0.01
Telencephalon	A7	L128_1577	57569	107000	0.0001	0.01
Telencephalon	A8	L128_1578	57679	95000	5e-05	0.01
Diencephalon + Mesencephalon	A9	L128_1579	55716	89000	6.25e-06	0.01
Diencephalon + Mesencephalon	A10	L128_1580	57431	113000	1.56e-06	0.01
Rhombencephalon + Spinal cord	A11	L128_1581	37984	83000	3.125e-06	0.01
Rhombencephalon + Spinal cord	A12	L128_1582	36396	72000	3.125e-06	0.01
Pectoral fins	B1	L128_1640	22400	28000	0.0001	0.01
Anal fin	B2	L128_1641	20691	26000	0.0001	0.01
Dorsal fin	B3	L128_1642	7037	11000	0.0001	0.01
Caudal fin	B4	L128_1643	20015	26000	0.0001	0.01
Posterior trunk/body	B5	L128_1644	20459	24000	5e-05	0.01
Posterior trunk/body	B6	L128_1645	21496	25000	0.0001	0.01
Anterior trunk/body (no organs)	B7	L128_1646	24666	29000	0.0001	0.01
Anterior trunk/body (no organs)	B8	L128_1647	35552	43000	1.25e-05	0.01
Internal organs	B9	L128_1648	47841	150000	0.0001	0.3
Internal organs	B10	L128_1649	38872	148000	2.5e-05	0.3
Internal organs	B11	L128_1650	31532	153000	5e-05	0.3
Eyes	B12	L128_1651	33705	51000	3.125e-06	0.01
Eyes	B13	L128_1652	32743	49000	6.25e-06	0.01
Eyes	B14	L128_1653	33679	47000	6.25e-06	0.01
Head/cranium (no brain or eyes)	B15	L128_1654	27229	32000	0.0001	0.01
Head/cranium (no brain or eyes)	B16	L128_1655	26662	32000	0.0001	0.01
Intact - Right Telencephalon	G1	L128_1811	5097	9000	0.0001	0.01
Intact - Left Telencephalon	G2	L128_1812	13111	17000	0.0001	0.01
Day 3 - Right Telencephalon (injured)	G3	L128_1813	6696	12000	0.0001	0.01
Day 3 - Left Telencephalon	G4	L128_1814	14180	18000	0.0001	0.01
12 Hours - Right Telencephalon (injured)	G5	L128_1815	9355	14000	0.0001	0.01
12 Hours - Left Telencephalon	G6	L128_1816	12415	16000	0.0001	0.01
Day 7 - Right Telencephalon (injured)	G7	L128_1817	5620	9000	5e-05	0.01
Day 7 - Left Telencephalon	G8	L128_1818	19092	23000	0.0001	0.01
Day 14 - Right Telencephalon (injured)	G9	L128_1819	14855	22000	0.0001	0.01
Day 14 - Left Telencephalon	G10	L128_1820	19956	23000	5e-05	0.01
Day 30 - Right Telencephalon (injured)	G11	L128_1821	19731	24000	0.0001	0.01
Day 30 - Left Telencephalon	G12	L128_1822	24602	28000	0.0001	0.01
Internal Organs - 1	H1	L128_1823	28627	175000	0.0001	0.3
Internal Organs - 2	H2	L128_1824	32384	172000	0.0001	0.3
Internal Organs - 3	H3	L128_1825	24475	123000	5e-05	0.3
Internal Organs - 4	H4	L128_1826	26731	173000	5e-05	0.3
Pectoral fin (proximal)	Pectoral fin (proximal)	L128_2279	18413	28000	0.0001	0.01
Pectoral fin (distal)	Pectoral fin (distal)	L128_2280	2470	8000	0.0001	0.01
Pectoral fin (anterior)	Pectoral fin (anterior)	L128_2281	4212	11000	0.0001	0.01
Pelvic fins	Pelvic fins	L128_2283	3926	11000	0.0001	0.01
Caudal fin (anterior)	Caudal fin (anterior)	L128_2284	21004	31000	0.0001	0.01
Caudal fin (posterior)	Caudal fin (posterior)	L128_2285	20579	31000	0.0001	0.01
Pectoral fin (posterior)	Pectoral fin (posterior)	L128_2287	2820	9000	0.0001	0.01
